# Unravelling historical, taxonomic, and cultural influences on the etymology of scientific names across Animalia

**DOI:** 10.64898/2026.01.31.703012

**Authors:** Kota Nojiri, Keito Inoshita, Haruto Sugeno, Takumi Taga

**Affiliations:** Graduate School of Agricultural and Life Sciences, The University of Tokyo, 1-1-1 Yayoi, Bunkyo, Tokyo 113-8657, Japan; The University Museum, The University of Tokyo, 7-3-1 Hongo, Bunkyo, Tokyo 113-0033, Japan; Faculty of Business and Commerce, Kansai University, 3-3-35 Yamate-cho, Suita, Osaka, Japan; Data Science and AI Innovation Research Promotion Centre, Shiga University, 1-1-1 Baba, Hikone, Shiga, Japan; Faculty of Symbiotic Systems Science, Fukushima University, 1 Kanayagawa, Fukushima, Fukushima, Japan; Graduate School of Pharmaceutical Sciences, Nagoya University, Furo-Cho, Chikusa, Nagoya, Japan

**Keywords:** epithets, etymology, animalia, scientific name

## Abstract

Animal naming is fundamental to scientific communication, yet it also reflects the historical and cultural contexts in which names are bestowed. Scientific names function as taxonomic labels and enduring records of human engagement with nature. Owing to this dual role, species names have recently attracted increasing attention from historical and humanities perspectives, both for their informative value and for the biases they may encode. To objectively assess these patterns at a large scale, we investigated etymological trends across Animalia using a comprehensive dataset of species names. Our analyses reveal that naming practices are shaped by a combination of historical events, taxonomic traditions, and cultural influences. Major global disturbances coincided with marked declines in species descriptions, whereas advances in biological techniques were associated with shifts in naming practices. Furthermore, etymological trends differed among phyla, indicating that taxonomic communities vary in their naming conventions. These differences suggest that taxonomists’ preferences, shared aesthetics, available knowledge, and cultural biases are differentially preserved in scientific names. Together, our results demonstrate that zoological nomenclature constitutes a valuable archive for understanding the historical and cultural dimensions of taxonomy.
