## supplementary tables for "Unravelling historical, taxonomic, and cultural influences on the etymology of scientific names across Animalia"

### Sheet: Table S1.
	Abstract Morphology	Specific Morphology	Conceptual Morphology	Geography	People	Other	Number of species
Animalia	315556	395118	111286	274522	342572	134253	1538390
	20.51%	25.68%	7.23%	17.84%	22.27%	8.73%
Acanthocephala	184	214	37	246	504	162	1330
	13.83%	16.09%	2.78%	18.50%	37.89%	12.18%
Annelida	3693	3967	882	3755	4655	1183	17749
	20.81%	22.35%	4.97%	21.16%	26.23%	6.67%
Arthropoda	243346	321730	90836	208370	249159	108151	1193760
	20.38%	26.95%	7.61%	17.45%	20.87%	9.06%
Brachiopoda	460	232	99	438	441	66	1706
	26.96%	13.60%	5.80%	25.67%	25.85%	3.87%
Bryozoa	7655	4488	1521	3550	2891	1034	20573
	37.21%	21.82%	7.39%	17.26%	14.05%	5.03%
Chaetognatha	25	26	10	22	41	12	132
	18.94%	19.70%	7.58%	16.67%	31.06%	9.09%
Chordata	11059	21271	3954	13496	20160	5721	74039
	14.94%	28.73%	5.34%	18.23%	27.23%	7.73%
Cnidaria	5401	3720	1081	3429	4779	1347	19347
	27.92%	19.23%	5.59%	17.72%	24.70%	6.96%
Ctenophora	48	51	13	16	59	21	199
	24.12%	25.63%	6.53%	8.04%	29.65%	10.55%
Cycliophora	0	0	1	1	0	0	2
	0.00%	0.00%	50.00%	50.00%	0.00%	0.00%
Dicyemida	17	32	10	31	26	9	122
	13.93%	26.23%	8.20%	25.41%	21.31%	7.38%
Echinodermata	2835	2120	935	2061	3271	673	11615
	24.41%	18.25%	8.05%	17.74%	28.16%	5.79%
Entoprocta	51	30	7	14	46	27	171
	29.82%	17.54%	4.09%	8.19%	26.90%	15.79%
Gastrotricha	157	283	54	184	140	87	887
	17.70%	31.91%	6.09%	20.74%	15.78%	9.81%
Gnathostomulida	15	27	9	20	26	5	100
	15.00%	27.00%	9.00%	20.00%	26.00%	5.00%
Hemichordata	22	24	8	39	39	8	139
	15.83%	17.27%	5.76%	28.06%	28.06%	5.76%
Kinorhyncha	45	41	22	71	137	36	344
	13.08%	11.92%	6.40%	20.64%	39.83%	10.47%
Loricifera	4	8	9	5	14	7	46
	8.70%	17.39%	19.57%	10.87%	30.43%	15.22%
Micrognathozoa	0	0	0	0	1	0	1
	0.00%	0.00%	0.00%	0.00%	100.00%	0.00%
Mollusca	29083	23747	8637	28142	40106	9243	136443
	21.32%	17.40%	6.33%	20.63%	29.39%	6.77%
Nematoda	3821	4211	1080	3734	4537	2238	19120
	19.98%	22.02%	5.65%	19.53%	23.73%	11.71%
Nematomorpha	57	70	12	100	107	14	355
	16.06%	19.72%	3.38%	28.17%	30.14%	3.94%
Nemertea	244	360	78	238	380	88	1362
	17.91%	26.43%	5.73%	17.47%	27.90%	6.46%
Onychophora	25	29	19	59	86	19	235
	10.64%	12.34%	8.09%	25.11%	36.60%	8.09%
Orthonectida	5	3	1	2	11	3	25
	20.00%	12.00%	4.00%	8.00%	44.00%	12.00%
Phoronida	3	5	0	4	6	1	19
	15.79%	26.32%	0.00%	21.05%	31.58%	5.26%
Placozoa	1	0	0	2	0	1	4
	25.00%	0.00%	0.00%	50.00%	0.00%	25.00%
Platyhelminthes	3631	4968	1040	4460	7894	2688	24271
	14.96%	20.47%	4.28%	18.38%	32.52%	11.07%
Porifera	2619	2432	624	1402	1863	913	9682
	27.05%	25.12%	6.44%	14.48%	19.24%	9.43%
Priapulida	4	3	0	7	5	3	22
	18.18%	13.64%	0.00%	31.82%	22.73%	13.64%
Rotifera	693	579	172	243	503	323	2467
	28.09%	23.47%	6.97%	9.85%	20.39%	13.09%
Sipuncula	50	53	17	26	46	15	205
	24.39%	25.85%	8.29%	12.68%	22.44%	7.32%
Tardigrada	205	259	96	289	550	91	1461
	14.03%	17.73%	6.57%	19.78%	37.65%	6.23%
Xenacoelomorpha	98	135	22	66	89	64	457
	21.44%	29.54%	4.81%	14.44%	19.47%	14.00%

### Sheet: Table S2.
Cultural Class	Country
African Names	Algeria
	Angola
	Benin
	Burkina Faso
	Burundi
	Cameroon
	Central African Republic
	Chad
	Congo
	Democratic Republic of the Congo
	Eswatini
	Ethiopia
	Gabon
	Gambia
	Ghana
	Guinea
	Ivory Coast
	Kenya
	Lesotho
	Libya
	Madagascar
	Malawi
	Mali
	Mauritius
	Mozambique
	Namibia
	Nigeria
	Republic of the Congo
	Rwanda
	Senegal
	Somalia
	South Africa
	Sudan
	Tanzania
	Togo
	Uganda
	Zambia
	Zimbabwe
East Asian Names	Cambodia
	China
	Hong Kong
	Indonesia
	Japan
	Korea
	Laos
	Malaysia
	Mongolia
	Myanmar
	Philippines
	Singapore
	South Korea
	Taiwan
	Thailand
	Vietnam
European Names	Albania
	Australia
	Austria
	Belarus
	Belgium
	Bosnia and Herzegovina
	Bulgaria
	Canada
	Croatia
	Cyprus
	Czechia
	Czech Republic
	Denmark
	Estonia
	Finland
	France
	Germany
	Greece
	Hungary
	Iceland
	Ireland
	Italy
	Latvia
	Lithuania
	Luxembourg
	Malta
	Moldova
	Montenegro
	Netherlands
	New Zealand
	North Macedonia
	Norway
	Poland
	Portugal
	Romania
	Russia
	Serbia
	Slovakia
	Slovenia
	Spain
	Sweden
	Switzerland
	Ukraine
	United Kingdom
	United States
Latin American Names	Argentina
	Bolivia
	Brazil
	Chile
	Colombia
	Costa Rica
	Cuba
	Dominican Republic
	Ecuador
	El Salvador
	Guatemala
	Haiti
	Honduras
	Mexico
	Nicaragua
	Panama
	Paraguay
	Peru
	Puerto Rico
	Suriname
	Trinidad and Tobago
	Uruguay
	Venezuela
Middle Eastern Names	Armenia
	Azerbaijan
	Egypt
	Fiji
	Georgia
	Iraq
	Iran
	Israel
	Jordan
	Kazakhstan
	Kuwait
	Kyrgyzstan
	Lebanon
	Morocco
	Oman
	Palestine
	Papua New Guinea
	Qatar
	Saudi Arabia
	Syria
	Tajikistan
	Tunisia
	Turkey
	Turkmenistan
	Uzbekistan
	Yemen
South Asian Names	Afghanistan
	Bangladesh
	Bhutan
	India
	Nepal
	Pakistan
	Sri Lanka
